# ThermiQuant™ MegaScan: High-throughput isothermal reactor with quantitative colorimetric readout for paper-based nucleic acid amplification tests

**DOI:** 10.64898/2026.01.09.696240

**Authors:** Bibek Raut, Gopal Palla, Virendra Kumar, Andrew Fleck, Bilal Ahmed, Josiah Levi Davidson, Ryan F. Relich, Jon P. Schoonmaker, J. Alex Pasternak, Mohit S. Verma

## Abstract

Isothermal nucleic acid amplification tests (NAATs), such as loop-mediated isothermal amplification (LAMP) implemented on microfluidic paper-based analytical devices (µPADs), enable inexpensive and rapid (≤60 min) colorimetric molecular diagnostics; however, no existing instrument supports high-throughput (>100 reactions) quantitative analysis of colorimetric isothermal assays on paper substrates under controlled laboratory conditions. To address this gap, we developed ThermiQuant™ MegaScan, a scanner- and water-bath–based platform that accommodates a 160-reaction µPAD cartridge, maintains uniform incubation at 65 ± 0.5 °C, and enables real-time imaging every 30 s. We also developed accompanying software, Amplimetrics™, for automated µPAD detection and kinetic colorimetric analysis. Using paper-based colorimetric LAMP targeting the SARS-CoV-2 *orf7ab* region, the assay achieved a limit of detection at 95% probability (LOD95) of 34 copies per reaction (5 copies/µL) and a limit of quantification (LOQ) of 250 copies per reaction (33 copies/µL) using purified synthetic DNA targets, and achieved 72% sensitivity and 100% specificity relative to digital PCR (dPCR) for diluted human nasopharyngeal (NP) swab virus samples. We further evaluated the effects of viral and universal transport media (VTM/UTM) on assay performance and found that linear calibration derived from synthetic targets do not reliably translate to clinical samples in these media. Together, these results establish ThermiQuant™ MegaScan as a high-throughput laboratory research platform for standardized evaluation, optimization, and benchmarking of paper-based colorimetric nucleic acid amplification assays.
