## Supplementary Software for "ThermiQuant™ MegaScan: High-throughput isothermal reactor with quantitative colorimetric readout for paper-based nucleic acid amplification tests": csv_hue_mean.csv

Time_min	A1	A2	A3	A4	B1	B2	B3	B4
0.0	-9.9	-11.6	-12.7	-11.1	-9.1	-11.7	-12.3	-11.7
0.7	-9.7	-11.6	-12.6	-11.0	-9.0	-11.7	-12.2	-11.4
1.4	-9.7	-11.6	-12.5	-10.8	-9.0	-11.7	-12.3	-11.4
2.1	-9.6	-11.5	-12.6	-10.8	-9.0	-11.7	-12.1	-11.3
2.8	-9.6	-11.5	-12.5	-10.8	-8.9	-11.6	-12.1	-11.2
3.5	-9.5	-11.5	-12.4	-10.8	-8.9	-11.7	-12.1	-11.2
4.2	-9.5	-11.5	-12.4	-10.7	-8.9	-11.6	-11.9	-11.1
4.9	-9.5	-11.5	-12.5	-10.7	-8.9	-11.7	-12.0	-11.1
5.58	-9.5	-11.5	-12.4	-10.7	-8.9	-11.7	-12.0	-11.0
6.28	-9.5	-11.5	-12.4	-10.7	-8.8	-11.6	-12.0	-11.0
6.98	-9.4	-11.4	-12.3	-10.6	-8.8	-11.6	-11.9	-10.9
7.68	-9.4	-11.5	-12.3	-10.7	-8.8	-11.6	-11.9	-11.0
8.38	-9.4	-11.4	-12.3	-10.7	-8.8	-11.5	-11.9	-11.1
9.08	-9.4	-11.4	-12.3	-10.7	-8.7	-11.5	-11.9	-11.0
9.78	-9.4	-11.3	-12.3	-10.7	-8.7	-11.5	-11.9	-11.1
10.48	-9.3	-11.3	-12.2	-10.6	-8.7	-11.5	-11.9	-11.0
11.18	-9.3	-11.3	-12.2	-10.7	-8.6	-11.4	-11.8	-11.0
11.88	-9.3	-11.3	-12.1	-10.5	-8.5	-11.4	-11.8	-10.8
12.58	-9.3	-11.2	-12.1	-10.5	-8.5	-11.3	-11.7	-10.8
13.28	-9.1	-11.2	-12.1	-10.4	-8.3	-11.1	-11.6	-10.5
13.98	-9.2	-11.2	-12.0	-10.5	-8.2	-11.1	-11.5	-10.1
14.68	-9.1	-11.1	-12.0	-10.4	-8.0	-11.0	-11.1	-9.3
15.38	-9.1	-11.1	-12.1	-10.4	-7.8	-10.8	-10.7	-8.3
16.08	-9.1	-11.1	-12.0	-10.4	-7.1	-10.6	-9.9	-7.0
16.78	-9.1	-11.1	-11.9	-10.3	-6.2	-9.9	-8.7	-5.4
17.48	-9.0	-11.0	-11.9	-10.4	-5.1	-9.5	-7.4	-3.6
18.18	-9.0	-11.0	-11.8	-10.3	-3.4	-8.6	-5.9	-1.8
18.88	-9.0	-11.0	-11.8	-10.3	-1.7	-7.6	-4.2	-0.3
19.58	-9.0	-11.0	-11.9	-10.2	-0.4	-6.2	-2.5	1.3
20.28	-9.0	-11.0	-11.8	-10.2	1.1	-5.0	-0.9	2.8
20.98	-8.9	-11.0	-11.8	-10.1	2.6	-3.6	0.6	4.4
21.68	-8.9	-10.9	-11.8	-10.1	4.1	-2.3	2.2	5.9
22.38	-8.9	-11.0	-11.7	-10.1	5.4	-0.9	3.6	7.3
23.08	-8.8	-10.9	-11.7	-10.0	6.8	0.5	5.1	8.6
23.77	-8.9	-10.9	-11.7	-10.0	8.0	1.7	6.5	9.7
24.47	-8.7	-10.8	-11.7	-9.9	9.1	3.0	7.8	10.7
25.17	-8.6	-10.8	-11.7	-9.9	10.2	4.3	8.9	11.6
25.87	-8.8	-10.8	-11.7	-9.8	10.9	5.5	9.9	12.5
26.57	-8.5	-10.7	-11.6	-9.8	11.8	6.6	10.9	13.3
27.27	-8.6	-10.7	-11.7	-9.8	12.5	7.6	11.9	14.1
27.97	-8.4	-10.7	-11.6	-9.7	13.2	8.6	12.8	14.8
28.67	-8.4	-10.6	-11.5	-9.6	13.7	9.5	13.6	15.5
29.37	-8.4	-10.6	-11.5	-9.6	14.3	10.3	14.2	16.0
30.07	-8.3	-10.6	-11.5	-9.5	14.8	11.0	15.0	16.7
30.77	-8.4	-10.4	-11.5	-9.5	15.3	11.7	15.5	17.1
31.47	-8.2	-10.4	-11.4	-9.4	15.9	12.4	16.0	17.5
32.17	-8.1	-10.4	-11.4	-9.4	16.4	13.0	16.5	17.6
32.87	-8.1	-10.3	-11.4	-9.3	16.9	13.7	16.8	17.9
33.55	-8.1	-10.3	-11.4	-9.3	17.4	14.2	17.0	18.1
34.25	-8.1	-10.2	-11.3	-9.3	17.7	14.6	17.2	18.3
34.95	-8.0	-10.2	-11.3	-9.2	18.0	15.1	17.5	18.5
35.65	-8.0	-10.1	-11.2	-9.2	18.3	15.6	17.7	18.6
36.33	-8.0	-10.1	-11.2	-9.1	18.6	16.0	17.8	18.6
37.03	-8.0	-10.0	-11.2	-9.1	18.7	16.2	18.0	18.8
37.73	-8.0	-10.0	-11.1	-9.1	18.9	16.6	18.1	18.9
38.43	-7.9	-10.0	-11.1	-9.0	19.0	16.7	18.2	18.9
39.12	-7.9	-9.8	-11.1	-9.0	19.2	17.0	18.2	19.0
39.82	-7.9	-9.7	-11.0	-8.9	19.3	17.3	18.3	19.0
40.52	-7.8	-9.7	-11.1	-8.9	19.4	17.4	18.5	19.1
41.22	-7.8	-9.7	-11.0	-8.9	19.5	17.6	18.6	19.3
41.92	-7.8	-9.8	-11.1	-8.9	19.6	17.7	18.7	19.3
42.62	-7.8	-9.7	-11.0	-9.0	19.7	17.8	18.8	19.4
43.32	-7.7	-9.8	-11.1	-9.0	19.9	18.0	18.9	19.6
44.0	-7.8	-9.8	-11.1	-9.0	19.8	18.1	18.9	19.6
44.7	-7.8	-9.8	-11.0	-9.0	19.9	18.2	19.0	19.6
45.4	-7.8	-9.7	-11.0	-8.9	20.0	18.4	19.1	19.8
46.1	-7.7	-9.6	-10.9	-8.8	20.0	18.5	19.1	19.8
46.8	-7.6	-9.6	-10.9	-8.8	20.1	18.5	19.2	20.0
47.5	-7.6	-9.5	-10.9	-8.7	20.1	18.7	19.3	20.0
48.2	-7.5	-9.4	-10.9	-8.7	20.2	18.8	19.4	20.0
48.9	-7.4	-9.4	-10.9	-8.7	20.2	18.9	19.5	20.2
49.6	-7.5	-9.3	-10.8	-8.6	20.3	18.9	19.5	20.2
50.3	-7.4	-9.3	-10.8	-8.5	20.4	19.1	19.6	20.2
51.0	-7.2	-9.2	-10.7	-8.5	20.4	19.1	19.7	20.3
51.7	-7.2	-9.2	-10.6	-8.4	20.4	19.2	19.8	20.3
52.4	-7.1	-9.2	-10.6	-8.3	20.5	19.2	19.8	20.5
53.1	-7.0	-9.1	-10.6	-8.2	20.5	19.3	19.9	20.5
53.8	-6.9	-9.1	-10.4	-8.2	20.5	19.4	19.9	20.5
54.5	-7.0	-9.1	-10.3	-8.1	20.7	19.4	20.0	20.6
55.2	-7.0	-9.0	-10.4	-8.1	20.7	19.5	20.1	20.6
55.88	-6.8	-9.1	-10.3	-8.0	20.7	19.6	20.2	20.8
56.58	-6.9	-9.0	-10.3	-8.0	20.7	19.7	20.2	20.7
57.3	-6.8	-9.1	-10.2	-8.0	20.8	19.7	20.2	20.7
57.98	-6.7	-8.9	-10.1	-7.9	20.8	19.8	20.3	20.8
58.7	-6.6	-8.9	-10.1	-7.9	20.9	19.8	20.4	20.9
59.38	-6.6	-8.9	-10.0	-7.9	20.8	19.9	20.4	20.9
60.08	-6.6	-8.9	-10.0	-7.9	21.0	19.9	20.4	20.9
60.78	-6.6	-8.8	-9.9	-7.9	21.0	20.0	20.5	21.0
