## Supplementary Software for "ThermiQuant™ MegaScan: High-throughput isothermal reactor with quantitative colorimetric readout for paper-based nucleic acid amplification tests": csv_hue_mean_processed.csv

Metadata_BaselineStart	5.0	5.0	5.0	5.0	5.0	5.0	5.0	5.0
Metadata_BaselineStop	10.0	10.0	10.0	10.0	10.0	10.0	10.0	10.0
Metadata_Threshold	3.28	3.28	3.28	3.28	3.28	3.28	3.28	3.28
Metadata_ExpDuration	60.0	60.0	60.0	60.0	60.0	60.0	60.0	60.0
Time_min	A1	A2	A3	A4	B1	B2	B3	B4
0.0	0.0	0.0	0.0	0.0	0.0	0.0	0.0	0.0
0.7	0.0	0.0	0.0	0.0	0.0	0.0	0.0	0.0
1.4	0.0	0.0	0.0	0.0	0.0	0.0	0.0	0.0
2.1	0.0	0.0	0.0	0.0	0.0	0.0	0.0	0.0
2.8	0.0	0.0	0.0	0.0	0.0	0.0	0.0	0.0
3.5	0.0	0.0	0.0	0.0	0.0	0.0	0.0	0.0
4.2	0.0	0.0	0.0	0.0	0.0	0.0	0.0	0.0
4.9	0.0	0.0	0.0	0.0	0.0	0.0	0.0	0.0
5.58	0.0	0.0	0.0	0.0	0.0	0.0	0.0	0.0
6.28	0.0	0.0	0.0	0.0	0.0	0.0	0.0	0.0
6.98	0.0	0.0	0.0	0.0	0.0	0.0	0.0	0.0
7.68	0.0	0.0	0.0	0.0	0.0	0.0	0.0	0.0
8.38	0.006916468089652739	0.006427114063270167	0.008350893754586152	0.0026371544405193958	0.008678056076429996	0.007883582146930834	0.0061866159998064775	0.004103465496720205
9.08	0.01790479786592982	0.020451499721313483	0.021945384677754733	0.01066628326612289	0.029667403856081975	0.025440039390206337	0.018893955248650583	0.01869175819986637
9.78	0.03400241821240506	0.03944710201467139	0.04155224399574031	0.025526608443601974	0.06336776538920788	0.05255109392528858	0.0421595543377439	0.0549932492473328
10.48	0.05580629704964579	0.06291857958124539	0.06728977963546434	0.047962480164161644	0.11359246892138337	0.09190142560947265	0.08214549021079734	0.12760075614863914
11.18	0.08292423650580431	0.08991960002327773	0.09781829134031454	0.07702440457745716	0.18501043649631158	0.14610937717383762	0.14757220894998113	0.2553604229970777
11.88	0.11385171714804229	0.11895760056499682	0.1305328933305024	0.11027633227141216	0.2844115570908741	0.21792793063642008	0.250964720996161	0.4619324639107383
12.58	0.14616022464380335	0.14807202715056497	0.1623470581849741	0.14450757188576907	0.42280994109719644	0.3113321783016179	0.40990647278969694	0.7752673022116493
13.28	0.1786472499026754	0.17713669794656858	0.19267167148524783	0.17747136791316223	0.6200679144538043	0.43544972061223175	0.6490232747039268	1.2261150809565742
13.98	0.2101371894260428	0.20589867559117003	0.22176907934407525	0.2078225916644282	0.9025137169020999	0.6034517614354211	0.9970405193215477	1.8424456732201335
14.68	0.23980736121553825	0.23396657033239485	0.2505431246705655	0.2353436433917615	1.3006499249582442	0.8328899691867132	1.483293609156449	2.6435144931425247
15.38	0.26730220747586453	0.26085920132025786	0.2799512462987391	0.26079788782147195	1.8441816266360243	1.1447085961434649	2.1327257064583014	3.634638959161864
16.08	0.29268418175627675	0.28610794498063574	0.31034072418437547	0.2855786068961951	2.5553482592276535	1.5607478181521106	2.9605549475509667	4.80460916124961
16.78	0.3163184501879915	0.3093290490702433	0.3411299542591131	0.3112769817167987	3.4428044578029784	2.1002162637985125	3.9682310772800897	6.126809676096155
17.48	0.33873336900477646	0.3302589660478315	0.37107654695984316	0.3392592361983809	4.4983639542476785	2.7760533170689943	5.142134126738909	7.56382604094499
18.18	0.360526129783322	0.34884956468390377	0.39894848246910863	0.370348294396684	5.697827575230248	3.5921224233493367	6.455527117731198	9.074014316073189
18.88	0.38236484097148454	0.36542899778193033	0.4241553350056574	0.4046927669144981	7.005663868753177	4.54196915998932	7.87308804772393	10.617751492803498
19.58	0.4050194522013101	0.38079899220766966	0.44696895119924707	0.4418568692036988	8.38181220972689	5.609574121346794	9.356581590513434	12.161388663652636
20.28	0.4293317994126348	0.39616273344249675	0.46823002256570484	0.4810871549791301	9.78795935666688	6.771962549646963	10.86999685056222	13.67828286393534
20.98	0.45612254880366654	0.41288683214991195	0.48876358641725626	0.5216389996794166	11.191301847369278	8.002826373496486	12.382789990385291	15.147780790823376
21.68	0.4860813956883018	0.4321857686602577	0.5089045163571221	0.5630273083138831	12.56556964523099	9.276000960939776	13.870836435418415	16.553698544939937
22.38	0.5196913709791943	0.4548441511356483	0.5284207446522717	0.6050888097532721	13.89032688664339	10.567934155819916	15.315785493440819	17.883501515178338
23.08	0.5572174820078064	0.48105813665622355	0.5468568551474231	0.6478545149621315	15.14978056246249	11.858831260748996	16.703910070867586	19.12852109464705
23.77	0.5987149698229753	0.5104435173994674	0.5640787825054666	0.6913809065866839	16.332029990229593	13.132615081876049	18.025215186813426	20.284672884536832
24.47	0.643994210178646	0.5422379376351316	0.580657590432331	0.7356956720008497	17.42908463566162	14.376157349398506	19.273032818340916	21.352727036718335
25.17	0.6925690999357013	0.5756359608188099	0.597810918101889	0.7808584392122825	18.4372783011397	15.578427132042851	20.443861291809775	22.337470142782543
25.87	0.7436443363533165	0.6101075690637995	0.61693692403381	0.827038594466244	19.357442072034235	16.730095820802994	21.536971127663335	23.245844647805278
26.57	0.796166151164481	0.6455886574685724	0.6390532841912023	0.8745219028634839	20.194502893675672	17.8237178369093	22.553495960233963	24.084724443809428
27.27	0.8490036610589964	0.6824978612163661	0.6644354555937333	0.9235828835770643	20.95661652933742	18.854200111404616	23.49522258993948	24.859070810274318
27.97	0.9012712351791314	0.721540138438953	0.6925492675812681	0.9742498013568103	21.654081742484102	19.819201183240917	24.363582815968527	25.570995553451304
28.67	0.9525831741851523	0.7633485839736291	0.7222721773439954	1.0261279032049253	22.298109462613855	20.719211359154873	25.15918419129186	26.219949748984572
29.37	1.0030121694739798	0.8081496449581624	0.7523517828876898	1.0784266182336821	22.899409247912722	21.557147087191424	25.881890240046914	26.80387904951753
30.07	1.0527802697460078	0.8556131694686101	0.7819032196994697	1.1301616790324769	23.466713958012416	22.337438602665628	26.53133861255181	27.320880870109296
30.77	1.1018667755330154	0.9049320809556434	0.8106806525958714	1.1804179198289515	24.005572528258043	23.064883633828195	27.107754509254896	27.77080763671603
31.47	1.1497063917894939	0.9551090610824347	0.8390509014693045	1.2285842736001993	24.517780453324143	23.743685087361023	27.612780798796944	28.156298111976717
32.17	1.1951682487445616	1.0053118560069219	0.867782606866761	1.2744771405419413	25.001685066334385	24.376913066002775	28.050007687423847	28.482856269621045
32.87	1.2369181686538178	1.0550835776242788	0.8977363879634502	1.3183025352354734	25.453330001244915	24.966397126611714	28.42506121844113	28.757980477222723
33.55	1.2739743651781872	1.104345197149732	0.929510674755333	1.3605069965610397	25.86810272323869	25.51297050906437	28.74520126120055	28.989807178945835
34.25	1.3061087598720005	1.1533234098244407	0.9631790701535788	1.401610339450696	26.242363872148122	26.016913245171473	29.018418483547435	29.185885204939154
34.95	1.333929980101863	1.2025014519309825	0.9982432227260368	1.4420661475698744	26.574552397731527	26.478403434739533	29.252329913483937	29.352506033356804
35.65	1.3587038483851361	1.2525366339137238	1.0337741376425602	1.4821586930350157	26.86551151883297	26.89791736415581	29.45346390225121	29.49471114196483
36.33	1.3820101247014598	1.3040336552377727	1.0686169519576818	1.5219216487457938	27.11817144867237	27.276597259727794	29.627253592847573	29.616772773925483
37.03	1.4053204773082386	1.3571482588665578	1.1015680469788485	1.5610352597038937	27.336914949926314	27.616472791811237	29.778512244557582	29.722751240496383
37.73	1.429619984712367	1.4111324771513618	1.1315035618736502	1.598680784920448	27.52686207248454	27.92039465480006	29.91194631599054	29.816815003522652
38.43	1.4551943716314801	1.4640376925101104	1.1574780766293444	1.6334417093349896	27.693197692681508	28.191733282599365	30.03234636584192	29.903223444995167
39.12	1.4816154214152322	1.5128399821839675	1.1788197429348835	1.6634322381465956	27.84063712960844	28.434022506249978	30.1442442903058	29.98599311649378
39.82	1.50787244832211	1.5541806459344112	1.195267122799427	1.6867782029227516	27.973060501545444	28.650711465913552	30.251149364686228	30.068364829777884
40.52	1.532645868273525	1.5855911624868235	1.2071743564422086	1.7023790288056688	28.09330408977244	28.84513052948853	30.354882809195505	30.152317767590425
41.22	1.554774142842174	1.6066591847649576	1.2156914008205544	1.7106716171385465	28.203136984595393	29.02062169957058	30.455533572778762	30.238415822696844
41.92	1.5738216301921655	1.6195214430377223	1.2227264167865066	1.7140112030781993	28.303453105758912	29.180607431327388	30.552083068916243	30.326083490921427
42.62	1.590474136434966	1.6284491790863709	1.2305895632321953	1.7163602897493857	28.394636279178904	29.328418803623492	30.643344292159064	30.41414761032026
43.32	1.6065667404359985	1.638730363375365	1.2414012109944992	1.7222766057171952	28.477007670383806	29.466949287343006	30.728813172283832	30.501400487617133
44.0	1.6247355696360253	1.655262120893213	1.256475755737447	1.7355824182490358	28.55121755704082	29.598342356738538	30.80910708699176	30.587007800540327
44.7	1.6477442195465077	1.6813138255381026	1.2759650439450136	1.758303066058857	28.618417492895958	29.723867321116938	30.88580999402081	30.670606118137176
45.4	1.6776495256097195	1.7178847491232532	1.2990025440512052	1.7903368516690095	28.680168297665766	29.844034915797614	30.96086789828028	30.75204883132247
46.1	1.7152141149532387	1.7638363381760485	1.3243296188343514	1.8299574930674762	28.73818840831475	29.958907595384687	31.035930355719735	30.831048879816716
46.8	1.7599342944682506	1.816585622510305	1.3510843013800198	1.8748473082203234	28.794033741795083	30.068406908372037	31.111935993978488	30.90707592863807
47.5	1.8106069607768087	1.8729505049960298	1.379337859332145	1.9231387313233412	28.84877853692431	30.17242074323976	31.18900545904509	30.979585590172576
48.2	1.8660216824887996	1.9298805947457474	1.4101129272173303	1.9740102703651001	28.90283879098365	30.27077534811682	31.266596544564674	31.04834607729801
48.9	1.925406518221229	1.9849746171306015	1.4449093392188992	2.0276385711361753	28.956046533040784	30.363284527978976	31.34382547523134	31.113620275309632
49.6	1.9883944687426554	2.0367063638566476	1.485034878672277	2.0846224132176774	29.00792911517856	30.44990086918566	31.41979794771678	31.176130858160786
50.3	2.0544864053623098	2.0843424586733286	1.5310641952642297	2.145262241930307	29.058078973958125	30.530862072135136	31.493835112089396	31.23683153246327
51.0	2.1224158769698556	2.1276940584893973	1.5825887637244516	2.209088104482208	29.10646038537293	30.6068121500421	31.565596776571265	31.29655095638617
51.7	2.190015922484549	2.166868632084586	1.6383083702020858	2.2747773355648597	29.153464649916213	30.67886341440821	31.635124977648275	31.355664925631366
52.4	2.2547515434373797	2.2020925333379875	1.6964188181705953	2.340399933070666	29.199670070851262	30.74845769208928	31.702761936343602	31.413979975817462
53.1	2.3145914093967344	2.2336499331984037	1.7550933257553105	2.4038775779020156	29.245496098684463	30.81699904268877	31.768931281599926	31.470884177592858
53.8	2.3688103364766095	2.2619798051951614	1.8128697040028132	2.4634659389264293	29.29095759550189	30.885456099912023	31.833892263117626	31.525655333156248
54.5	2.418314890921085	2.2878309568091324	1.868928144710274	2.5180265087555265	29.335633314325	30.954120299618275	31.89758260602992	31.577750037590683
55.2	2.4651589695964256	2.312281107612553	1.9232162208976882	2.5670054175255337	29.378906293557595	31.022546032523024	31.959580540431574	31.626954101691496
55.88	2.5114271171355496	2.3365336088609396	1.9762417293326409	2.610238156595803	29.42034086164707	31.089657935626594	32.01918689691529	31.673377492635097
56.58	2.5581494321839524	2.361545262368609	2.028515158385937	2.647728407411489	29.459838933105306	31.15400442662762	32.075577140941135	31.71730005873544
57.3	2.604762210194453	2.387589643488549	2.0799159061984485	2.679479976913842	29.497381120824457	31.214023718682057	32.12787047000118	31.758845810918178
57.98	2.6492236826626554	2.413948528248011	2.1292810205443713	2.7054429234431323	29.532572054894445	31.268146593532656	32.175031457273874	31.797580194607452
58.7	2.688689081582917	2.438963181483028	2.174355585095891	2.725607718320314	29.564341359557694	31.31473338009991	32.215746138317485	31.832295770273525
59.38	2.7204279487734206	2.46045443831344	2.2121284548392186	2.7401513431595395	29.59095936770325	31.352013401817942	32.24844694726433	31.861147271888473
