## Supplementary Software for "ThermiQuant™ MegaScan: High-throughput isothermal reactor with quantitative colorimetric readout for paper-based nucleic acid amplification tests": csv_hue_mean_Tq.csv

Metadata_BaselineStart	5.0	N/A	5.0	N/A
Metadata_BaselineEnd	10.0	N/A	10.0	N/A
Metadata_Threshold	3.28	N/A	3.28	N/A
Metadata_ExpDuration	60.0	N/A	60.0	N/A
Metadata_Tq-Unit	minutes	N/A	minutes	N/A
Label	Tq_Voigt	R2_Voigt	Tq_Sigmoid	R2_Sigmoid
A1	No Tq	N/A	No Tq	N/A
A2	No Tq	N/A	No Tq	N/A
A3	No Tq	N/A	No Tq	N/A
A4	No Tq	N/A	No Tq	N/A
B1	16.78	0.9360668556906969	18.18	0.9966001270856994
B2	18.18	0.9482108693957971	19.58	0.9971173160529412
B3	16.08	0.9641955886605971	18.18	0.9973266597255381
B4	15.38	0.959371136075887	16.78	0.9969766040376595
